# Microglial NF-κB drives tau spreading and toxicity in a mouse model of tauopathy

**DOI:** 10.1101/2021.02.22.432272

**Authors:** Chao Wang, Li Fan, Lihong Zhan, Lay Kodama, Bangyan Liu, Marcus Chin, Yaqiao Li, David Le, Yungui Zhou, Carlo Condello, Lea Grinberg, William W. Seeley, Bruce Miller, Sue-Ann Mok, Jason Gestwicki, Li Gan

**Affiliations:** Gladstone Institute of Neurological Disease, Department of Neurology, University of California, San Francisco, San Francisco, CA, USA; Helen and Robert Appel Alzheimer’s Disease Institute, Brain and Mind Research Institute, Weill Cornell Medicine, New York, NY, USA; Institute for Neurodegenerative Disease, Department of Pharmaceutical Chemistry, University of California, San Francisco, San Francisco, CA, USA; Institute for Neurodegenerative Disease, Department of Neurology, University of California, San Francisco, San Francisco, CA, USA; Memory and Aging Center, Department of Neurology, University of California, San Francisco, San Francisco, CA, USA

## Abstract

Activation of microglia, the brain’s innate immune cells, is a prominent pathological feature in tauopathies, including Alzheimer’s disease. How microglia activation contributes to tau toxicity remains largely unknown. Here we show that nuclear factor kappa-light-chain-enhancer of activated B cells (NF-κB) signaling, activated by tau, drives microglial-mediated tau propagation and toxicity. Constitutive activation of microglial NF-κB exacerbated, while inactivation diminished, tau seeding and spreading in PS19 mice, consistent with the observation that NF-κB activation accelerates processing of internalized tau fibrils in primary microglia. Remarkably, inhibition of microglial NF-κB specifically also rescued tau-mediated learning and memory deficits, and restored overall transcriptomic changes while increasing tau inclusions. On a single cell level, we discovered that tau-associated disease states in microglia were diminished by NF-κB inactivation and further transformed by constitutive NF-κB activation. Our study establishes a central role for microglial NF-κB signaling in mediating tau toxicity in tauopathy.
