## Supplementary table_3 for "Microglial NF-κB drives tau spreading and toxicity in a mouse model of tauopathy"

### Sheet: PS19 MG DEGs
Supplementary Table 3 The differentially expressed genes (FDR<0.05) in isolated microglia from 11-month-old PS19 mice (n=4) in comparison to non-transgenic control (n=4).
ID	description	gene	Log2FC.PS19.	FDR.PS19.
ENSMUSG00000005124	cellular communication network factor 4 [Source:MGI Symbol;Acc:MGI:1197008]	Ccn4	3.73496	0.0241456
ENSMUSG00000068129	cystatin F (leukocystatin) [Source:MGI Symbol;Acc:MGI:1298217]	Cst7	3.56603	0.0030743
ENSMUSG00000056367	ARP3 actin-related protein 3B [Source:MGI Symbol;Acc:MGI:2661120]	Actr3b	3.45955	0.00141978
ENSMUSG00000044573	acid phosphatase 1, soluble [Source:MGI Symbol;Acc:MGI:87881]	Acp1	3.13354	0.000392197
ENSMUSG00000033350	carbohydrate sulfotransferase 2 [Source:MGI Symbol;Acc:MGI:1891160]	Chst2	2.86733	0.00123192
ENSMUSG00000002602	AXL receptor tyrosine kinase [Source:MGI Symbol;Acc:MGI:1347244]	Axl	2.61093	0.000312246
ENSMUSG00000086109	predicted gene 13391 [Source:MGI Symbol;Acc:MGI:3651526]	Gm13391	2.39528	0.0359848
ENSMUSG00000071648	rod outer segment membrane protein 1 [Source:MGI Symbol;Acc:MGI:97998]	Rom1	2.1405	0.0121335
ENSMUSG00000015568	lipoprotein lipase [Source:MGI Symbol;Acc:MGI:96820]	Lpl	2.10808	0.00520636
ENSMUSG00000030789	integrin alpha X [Source:MGI Symbol;Acc:MGI:96609]	Itgax	2.09739	0.00230236
ENSMUSG00000024401	tumor necrosis factor [Source:MGI Symbol;Acc:MGI:104798]	Tnf	1.94994	0.00111739
ENSMUSG00000079293	C-type lectin domain family 7, member a [Source:MGI Symbol;Acc:MGI:1861431]	Clec7a	1.89616	3.85112e-06
ENSMUSG00000026981	interleukin 1 receptor antagonist [Source:MGI Symbol;Acc:MGI:96547]	Il1rn	1.86158	0.0161821
ENSMUSG00000030577	CD22 antigen [Source:MGI Symbol;Acc:MGI:88322]	Cd22	1.78831	0.00141978
ENSMUSG00000030785	cytochrome c oxidase subunit 6A2 [Source:MGI Symbol;Acc:MGI:104649]	Cox6a2	1.59059	0.0149014
ENSMUSG00000003418	ST8 alpha-N-acetyl-neuraminide alpha-2,8-sialyltransferase 6 [Source:MGI Symbol;Acc:MGI:2386797]	St8sia6	1.58615	0.0298645
ENSMUSG00000048965	MAS-related GPR, member E [Source:MGI Symbol;Acc:MGI:2441884]	Mrgpre	1.5861	0.0165896
ENSMUSG00000025743	syndecan 3 [Source:MGI Symbol;Acc:MGI:1349163]	Sdc3	1.56821	0.000157491
ENSMUSG00000034855	chemokine (C-X-C motif) ligand 10 [Source:MGI Symbol;Acc:MGI:1352450]	Cxcl10	1.55479	0.0148494
ENSMUSG00000006800	sulfatase 2 [Source:MGI Symbol;Acc:MGI:1919293]	Sulf2	1.54691	0.00435082
ENSMUSG00000028874	FGR proto-oncogene, Src family tyrosine kinase [Source:MGI Symbol;Acc:MGI:95527]	Fgr	1.51805	0.0191607
ENSMUSG00000048758	ribosomal protein L29 [Source:MGI Symbol;Acc:MGI:99687]	Rpl29	1.48274	0.00187574
ENSMUSG00000037845	ferredoxin-fold anticodon binding domain containing 1 [Source:MGI Symbol;Acc:MGI:3584513]	Fdxacb1	1.47012	0.029685
ENSMUSG00000022265	progressive ankylosis [Source:MGI Symbol;Acc:MGI:3045421]	Ank	1.46068	0.00043625
ENSMUSG00000014599	colony stimulating factor 1 (macrophage) [Source:MGI Symbol;Acc:MGI:1339753]	Csf1	1.45265	0.0464557
ENSMUSG00000004891	nestin [Source:MGI Symbol;Acc:MGI:101784]	Nes	1.39899	0.0223872
ENSMUSG00000025854	family with sequence similarity 20, member C [Source:MGI Symbol;Acc:MGI:2136853]	Fam20c	1.39309	0.0241456
ENSMUSG00000039942	prostaglandin E receptor 4 (subtype EP4) [Source:MGI Symbol;Acc:MGI:104311]	Ptger4	1.38648	0.0241456
ENSMUSG00000039316	raftlin lipid raft linker 1 [Source:MGI Symbol;Acc:MGI:1923688]	Rftn1	1.35743	0.00577981
ENSMUSG00000025464	polyamine oxidase (exo-N4-amino) [Source:MGI Symbol;Acc:MGI:1916983]	Paox	1.34701	0.00527073
ENSMUSG00000032220	myosin IE [Source:MGI Symbol;Acc:MGI:106621]	Myo1e	1.32608	0.0121335
ENSMUSG00000018927	chemokine (C-C motif) ligand 6 [Source:MGI Symbol;Acc:MGI:98263]	Ccl6	1.30553	0.00463433
ENSMUSG00000025810	neuropilin 1 [Source:MGI Symbol;Acc:MGI:106206]	Nrp1	1.29946	0.00357646
ENSMUSG00000015396	CD83 antigen [Source:MGI Symbol;Acc:MGI:1328316]	Cd83	1.26115	0.00116873
ENSMUSG00000020534	serine hydroxymethyltransferase 1 (soluble) [Source:MGI Symbol;Acc:MGI:98299]	Shmt1	1.23258	0.0323003
ENSMUSG00000071379	hippocalcin-like 1 [Source:MGI Symbol;Acc:MGI:1855689]	Hpcal1	1.22305	0.000813194
ENSMUSG00000089929	B cell leukemia/lymphoma 2 related protein A1b [Source:MGI Symbol;Acc:MGI:1278326]	Bcl2a1b	1.22018	0.00477924
ENSMUSG00000035561	aldehyde dehydrogenase 1 family, member B1 [Source:MGI Symbol;Acc:MGI:1919785]	Aldh1b1	1.21609	0.0466668
ENSMUSG00000000982	chemokine (C-C motif) ligand 3 [Source:MGI Symbol;Acc:MGI:98260]	Ccl3	1.21544	0.00374805
ENSMUSG00000007892	ribosomal protein, large, P1 [Source:MGI Symbol;Acc:MGI:1927099]	Rplp1	1.21524	0.000312246
ENSMUSG00000019122	chemokine (C-C motif) ligand 9 [Source:MGI Symbol;Acc:MGI:104533]	Ccl9	1.20762	0.0325567
ENSMUSG00000015312	growth arrest and DNA-damage-inducible 45 beta [Source:MGI Symbol;Acc:MGI:107776]	Gadd45b	1.2057	0.0114463
ENSMUSG00000062593	predicted gene, 49339 [Source:MGI Symbol;Acc:MGI:6121530]	Gm49339	1.18639	0.00399321
ENSMUSG00000020841	carboxypeptidase D [Source:MGI Symbol;Acc:MGI:107265]	Cpd	1.1714	9.75259e-05
ENSMUSG00000084149	predicted gene 12944 [Source:MGI Symbol;Acc:MGI:3650498]	Gm12944	1.17045	0.0467628
ENSMUSG00000033684	quiescin Q6 sulfhydryl oxidase 1 [Source:MGI Symbol;Acc:MGI:1330818]	Qsox1	1.15993	0.0421892
ENSMUSG00000033880	lectin, galactoside-binding, soluble, 3 binding protein [Source:MGI Symbol;Acc:MGI:99554]	Lgals3bp	1.13708	0.000994996
ENSMUSG00000040701	adaptor protein complex AP-1, gamma 2 subunit [Source:MGI Symbol;Acc:MGI:1328307]	Ap1g2	1.10429	0.0463972
ENSMUSG00000021003	galactosylceramidase [Source:MGI Symbol;Acc:MGI:95636]	Galc	1.07299	0.011508
ENSMUSG00000039007	carboxypeptidase Q [Source:MGI Symbol;Acc:MGI:1889205]	Cpq	1.06851	0.025624
ENSMUSG00000028439	family with sequence similarity 219, member A [Source:MGI Symbol;Acc:MGI:1919151]	Fam219a	1.06088	0.0156658
ENSMUSG00000018930	chemokine (C-C motif) ligand 4 [Source:MGI Symbol;Acc:MGI:98261]	Ccl4	1.05346	0.0191607
ENSMUSG00000033467	cytokine receptor-like factor 2 [Source:MGI Symbol;Acc:MGI:1889506]	Crlf2	1.05033	0.0479963
ENSMUSG00000026238	prothymosin alpha [Source:MGI Symbol;Acc:MGI:97803]	Ptma	1.03356	0.00245977
ENSMUSG00000043424	eukaryotic translation initiation factor 3, subunit J2 [Source:MGI Symbol;Acc:MGI:3704486]	Eif3j2	1.02324	0.040015
ENSMUSG00000004530	coronin, actin binding protein 1C [Source:MGI Symbol;Acc:MGI:1345964]	Coro1c	1.01603	0.00043625
ENSMUSG00000026355	minichromosome maintenance complex component 6 [Source:MGI Symbol;Acc:MGI:1298227]	Mcm6	1.00397	0.042318
ENSMUSG00000020532	acetyl-Coenzyme A carboxylase alpha [Source:MGI Symbol;Acc:MGI:108451]	Acaca	1.0025	0.0392512
ENSMUSG00000025791	phosphoglucomutase 1 [Source:MGI Symbol;Acc:MGI:97565]	Pgm1	1.00015	0.0405826
ENSMUSG00000025969	neuropilin 2 [Source:MGI Symbol;Acc:MGI:1100492]	Nrp2	0.984863	0.0132377
ENSMUSG00000025190	glutamic-oxaloacetic transaminase 1, soluble [Source:MGI Symbol;Acc:MGI:95791]	Got1	0.981063	0.00527073
ENSMUSG00000038776	epoxide hydrolase 1, microsomal [Source:MGI Symbol;Acc:MGI:95405]	Ephx1	0.979611	0.0431603
ENSMUSG00000003541	immediate early response 3 [Source:MGI Symbol;Acc:MGI:104814]	Ier3	0.972934	0.0190769
ENSMUSG00000017009	syndecan 4 [Source:MGI Symbol;Acc:MGI:1349164]	Sdc4	0.965709	0.0466668
ENSMUSG00000024640	phosphoserine aminotransferase 1 [Source:MGI Symbol;Acc:MGI:2183441]	Psat1	0.959879	0.0323003
ENSMUSG00000027712	annexin A5 [Source:MGI Symbol;Acc:MGI:106008]	Anxa5	0.958921	0.00846917
ENSMUSG00000004085	mitogen-activated protein kinase kinase kinase 20 [Source:MGI Symbol;Acc:MGI:2443258]	Map3k20	0.957189	0.0134382
ENSMUSG00000003363	phospholipase D family, member 3 [Source:MGI Symbol;Acc:MGI:1333782]	Pld3	0.928925	0.000813194
ENSMUSG00000043300	UDP-GalNAc:betaGlcNAc beta 1,3-galactosaminyltransferase, polypeptide 1 [Source:MGI Symbol;Acc:MGI:1349405]	B3galnt1	0.917533	0.0190769
ENSMUSG00000004207	prosaposin [Source:MGI Symbol;Acc:MGI:97783]	Psap	0.904195	0.0485583
ENSMUSG00000041736	translocator protein [Source:MGI Symbol;Acc:MGI:88222]	Tspo	0.901371	0.00210666
ENSMUSG00000031996	amyloid beta (A4) precursor-like protein 2 [Source:MGI Symbol;Acc:MGI:88047]	Aplp2	0.881662	0.000312246
ENSMUSG00000031765	metallothionein 1 [Source:MGI Symbol;Acc:MGI:97171]	Mt1	0.869933	0.0427082
ENSMUSG00000021939	cathepsin B [Source:MGI Symbol;Acc:MGI:88561]	Ctsb	0.867327	0.0018435
ENSMUSG00000025351	CD63 antigen [Source:MGI Symbol;Acc:MGI:99529]	Cd63	0.863417	0.0275418
ENSMUSG00000025855	protein kinase, cAMP dependent regulatory, type I beta [Source:MGI Symbol;Acc:MGI:97759]	Prkar1b	0.861667	0.0156963
ENSMUSG00000024661	ferritin heavy polypeptide 1 [Source:MGI Symbol;Acc:MGI:95588]	Fth1	0.86119	0.0238929
ENSMUSG00000024566	ATPase, class II, type 9B [Source:MGI Symbol;Acc:MGI:1354757]	Atp9b	0.846781	0.0323003
ENSMUSG00000035232	pyruvate dehydrogenase kinase, isoenzyme 3 [Source:MGI Symbol;Acc:MGI:2384308]	Pdk3	0.840782	0.0241456
ENSMUSG00000057329	B cell leukemia/lymphoma 2 [Source:MGI Symbol;Acc:MGI:88138]	Bcl2	0.82054	0.0452159
ENSMUSG00000018920	chemokine (C-X-C motif) ligand 16 [Source:MGI Symbol;Acc:MGI:1932682]	Cxcl16	0.814234	0.00463433
ENSMUSG00000097415	expressed sequence AU020206 [Source:MGI Symbol;Acc:MGI:2142134]	AU020206	0.813842	0.0306453
ENSMUSG00000032294	pyruvate kinase, muscle [Source:MGI Symbol;Acc:MGI:97591]	Pkm	0.811979	0.00356645
ENSMUSG00000028048	glucosidase, beta, acid [Source:MGI Symbol;Acc:MGI:95665]	Gba	0.800718	0.0030743
ENSMUSG00000031198	FUN14 domain containing 2 [Source:MGI Symbol;Acc:MGI:1914641]	Fundc2	0.799815	0.00900719
ENSMUSG00000062753	expressed sequence AI413582 [Source:MGI Symbol;Acc:MGI:2146839]	AI413582	0.796036	0.0241456
ENSMUSG00000026958	dipeptidylpeptidase 7 [Source:MGI Symbol;Acc:MGI:1933213]	Dpp7	0.791011	0.0181188
ENSMUSG00000035885	cytochrome c oxidase subunit 8A [Source:MGI Symbol;Acc:MGI:105959]	Cox8a	0.789856	0.025624
ENSMUSG00000016757	tubulin tyrosine ligase-like family, member 12 [Source:MGI Symbol;Acc:MGI:3039573]	Ttll12	0.786637	0.0191607
ENSMUSG00000030718	protein phosphatase methylesterase 1 [Source:MGI Symbol;Acc:MGI:1919840]	Ppme1	0.786227	0.01317
ENSMUSG00000002059	RAB34, member RAS oncogene family [Source:MGI Symbol;Acc:MGI:104606]	Rab34	0.772958	0.00273905
ENSMUSG00000073411	histocompatibility 2, D region locus 1 [Source:MGI Symbol;Acc:MGI:95896]	H2-D1	0.76215	0.0275418
ENSMUSG00000021109	hypoxia inducible factor 1, alpha subunit [Source:MGI Symbol;Acc:MGI:106918]	Hif1a	0.755994	0.00565563
ENSMUSG00000029207	amyloid beta (A4) precursor protein-binding, family B, member 2 [Source:MGI Symbol;Acc:MGI:108405]	Apbb2	0.746008	0.0293745
ENSMUSG00000022350	WASH complex subunit 5 [Source:MGI Symbol;Acc:MGI:2146110]	Washc5	0.74403	0.0323003
ENSMUSG00000003072	ATP synthase, H+ transporting, mitochondrial F1 complex, delta subunit [Source:MGI Symbol;Acc:MGI:1913293]	Atp5d	0.742645	0.0271754
ENSMUSG00000025856	platelet derived growth factor, alpha [Source:MGI Symbol;Acc:MGI:97527]	Pdgfa	0.742378	0.00663839
ENSMUSG00000017466	tissue inhibitor of metalloproteinase 2 [Source:MGI Symbol;Acc:MGI:98753]	Timp2	0.741773	0.00111739
ENSMUSG00000026207	SPEG complex locus [Source:MGI Symbol;Acc:MGI:109282]	Speg	0.739669	0.032295
ENSMUSG00000034708	granulin [Source:MGI Symbol;Acc:MGI:95832]	Grn	0.738672	0.0282401
ENSMUSG00000064326	SIVA1, apoptosis-inducing factor [Source:MGI Symbol;Acc:MGI:1353606]	Siva1	0.735206	0.0331215
ENSMUSG00000027995	toll-like receptor 2 [Source:MGI Symbol;Acc:MGI:1346060]	Tlr2	0.73444	0.00798808
ENSMUSG00000035311	N-acetylglucosamine-1-phosphate transferase, alpha and beta subunits [Source:MGI Symbol;Acc:MGI:3643902]	Gnptab	0.729811	0.0275418
ENSMUSG00000091811	InaF motif containing 1 [Source:MGI Symbol;Acc:MGI:1913550]	Inafm1	0.727929	0.0452159
ENSMUSG00000025579	glucosidase, alpha, acid [Source:MGI Symbol;Acc:MGI:95609]	Gaa	0.721871	0.00532151
ENSMUSG00000025534	glucuronidase, beta [Source:MGI Symbol;Acc:MGI:95872]	Gusb	0.718488	0.00247427
ENSMUSG00000024590	lamin B1 [Source:MGI Symbol;Acc:MGI:96795]	Lmnb1	0.716373	0.0345895
ENSMUSG00000053560	immediate early response 2 [Source:MGI Symbol;Acc:MGI:104815]	Ier2	0.716044	0.0341463
ENSMUSG00000030842	late endosomal/lysosomal adaptor, MAPK and MTOR activator 1 [Source:MGI Symbol;Acc:MGI:1913758]	Lamtor1	0.71406	0.0434525
ENSMUSG00000022951	regulator of calcineurin 1 [Source:MGI Symbol;Acc:MGI:1890564]	Rcan1	0.712108	0.011508
ENSMUSG00000022415	synaptogyrin 1 [Source:MGI Symbol;Acc:MGI:1328323]	Syngr1	0.709136	0.000882241
ENSMUSG00000007659	BCL2-like 1 [Source:MGI Symbol;Acc:MGI:88139]	Bcl2l1	0.703771	0.00463433
ENSMUSG00000028622	mitochondrial ribosomal protein L37 [Source:MGI Symbol;Acc:MGI:1926268]	Mrpl37	0.689301	0.00425147
ENSMUSG00000021277	TNF receptor-associated factor 3 [Source:MGI Symbol;Acc:MGI:108041]	Traf3	0.687614	0.0452159
ENSMUSG00000073155	RIKEN cDNA 1810058I24 gene [Source:MGI Symbol;Acc:MGI:1914955]	1810058I24Rik	0.68637	0.00532151
ENSMUSG00000047407	TGFB-induced factor homeobox 1 [Source:MGI Symbol;Acc:MGI:1194497]	Tgif1	0.682286	0.0434525
ENSMUSG00000055401	F-box protein 6 [Source:MGI Symbol;Acc:MGI:1354743]	Fbxo6	0.68051	0.0491836
ENSMUSG00000069565	DAZ associated protein 1 [Source:MGI Symbol;Acc:MGI:1917498]	Dazap1	0.67991	0.0327839
ENSMUSG00000032966	FK506 binding protein 1a [Source:MGI Symbol;Acc:MGI:95541]	Fkbp1a	0.679512	0.011508
ENSMUSG00000036620	mannoside acetylglucosaminyltransferase 4, isoenzyme B [Source:MGI Symbol;Acc:MGI:2143974]	Mgat4b	0.676024	0.012222
ENSMUSG00000018585	antioxidant 1 copper chaperone [Source:MGI Symbol;Acc:MGI:1333855]	Atox1	0.670065	0.00902798
ENSMUSG00000061232	histocompatibility 2, K1, K region [Source:MGI Symbol;Acc:MGI:95904]	H2-K1	0.669172	0.0282722
ENSMUSG00000038352	ADP-ribosylation factor-like 5C [Source:MGI Symbol;Acc:MGI:3028577]	Arl5c	0.665066	0.0479963
ENSMUSG00000009687	FXYD domain-containing ion transport regulator 5 [Source:MGI Symbol;Acc:MGI:1201785]	Fxyd5	0.653787	0.027276
ENSMUSG00000034932	mitochondrial ribosomal protein L54 [Source:MGI Symbol;Acc:MGI:1913297]	Mrpl54	0.653248	0.0174121
ENSMUSG00000018217	peripheral myelin protein 22 [Source:MGI Symbol;Acc:MGI:97631]	Pmp22	0.650096	0.0341463
ENSMUSG00000068267	centromere protein B [Source:MGI Symbol;Acc:MGI:88376]	Cenpb	0.648474	0.0201782
ENSMUSG00000041654	solute carrier family 39 (metal ion transporter), member 11 [Source:MGI Symbol;Acc:MGI:1917056]	Slc39a11	0.638228	0.0172602
ENSMUSG00000028277	ubiquitin-conjugating enzyme E2J 1 [Source:MGI Symbol;Acc:MGI:1926245]	Ube2j1	0.638115	0.0211133
ENSMUSG00000005779	proteasome (prosome, macropain) subunit, beta type 4 [Source:MGI Symbol;Acc:MGI:1098257]	Psmb4	0.638106	0.014646
ENSMUSG00000020766	galactokinase 1 [Source:MGI Symbol;Acc:MGI:95730]	Galk1	0.631007	0.0464557
ENSMUSG00000093674	ribosomal protein L41 [Source:MGI Symbol;Acc:MGI:1915195]	Rpl41	0.625074	0.0186275
ENSMUSG00000025580	eukaryotic translation initiation factor 4A3 [Source:MGI Symbol;Acc:MGI:1923731]	Eif4a3	0.620099	0.0241456
ENSMUSG00000024300	myosin IF [Source:MGI Symbol;Acc:MGI:107711]	Myo1f	0.612817	0.0323003
ENSMUSG00000004056	thymoma viral proto-oncogene 2 [Source:MGI Symbol;Acc:MGI:104874]	Akt2	0.608458	0.0365185
ENSMUSG00000028962	solute carrier family 4 (anion exchanger), member 2 [Source:MGI Symbol;Acc:MGI:109351]	Slc4a2	0.608126	0.0107926
ENSMUSG00000045594	galactosidase, beta 1 [Source:MGI Symbol;Acc:MGI:88151]	Glb1	0.600249	0.0103886
ENSMUSG00000028843	SH3 domain binding glutamic acid-rich protein-like 3 [Source:MGI Symbol;Acc:MGI:1920973]	Sh3bgrl3	0.600103	0.00726776
ENSMUSG00000020483	dynein light chain LC8-type 2 [Source:MGI Symbol;Acc:MGI:1915347]	Dynll2	0.599746	0.0201782
ENSMUSG00000022698	N(alpha)-acetyltransferase 50, NatE catalytic subunit [Source:MGI Symbol;Acc:MGI:1919367]	Naa50	0.594814	0.00116585
ENSMUSG00000026773	6-phosphofructo-2-kinase/fructose-2,6-biphosphatase 3 [Source:MGI Symbol;Acc:MGI:2181202]	Pfkfb3	0.594393	0.0241456
ENSMUSG00000005615	phosphate cytidylyltransferase 1, choline, alpha isoform [Source:MGI Symbol;Acc:MGI:88557]	Pcyt1a	0.590066	0.0172763
ENSMUSG00000031103	E74-like factor 4 (ets domain transcription factor) [Source:MGI Symbol;Acc:MGI:1928377]	Elf4	0.585128	0.0466668
ENSMUSG00000026496	poly (ADP-ribose) polymerase family, member 1 [Source:MGI Symbol;Acc:MGI:1340806]	Parp1	0.584598	0.030593
ENSMUSG00000027333	spermine oxidase [Source:MGI Symbol;Acc:MGI:2445356]	Smox	0.584533	0.0327839
ENSMUSG00000015023	DEAD (Asp-Glu-Ala-Asp) box polypeptide 19a [Source:MGI Symbol;Acc:MGI:99526]	Ddx19a	0.580585	0.0282401
ENSMUSG00000007891	cathepsin D [Source:MGI Symbol;Acc:MGI:88562]	Ctsd	0.576397	0.00812562
ENSMUSG00000051343	RAB11 family interacting protein 5 (class I) [Source:MGI Symbol;Acc:MGI:1098586]	Rab11fip5	0.57394	0.0426314
ENSMUSG00000028955	vesicle-associated membrane protein 3 [Source:MGI Symbol;Acc:MGI:1321389]	Vamp3	0.573041	0.0103363
ENSMUSG00000016528	MAP kinase-activated protein kinase 2 [Source:MGI Symbol;Acc:MGI:109298]	Mapkapk2	0.571827	0.0341463
ENSMUSG00000021242	NPC intracellular cholesterol transporter 2 [Source:MGI Symbol;Acc:MGI:1915213]	Npc2	0.570479	0.00663839
ENSMUSG00000028692	aldo-keto reductase family 1, member A1 (aldehyde reductase) [Source:MGI Symbol;Acc:MGI:1929955]	Akr1a1	0.568269	0.0223872
ENSMUSG00000004677	myosin IXb [Source:MGI Symbol;Acc:MGI:106624]	Myo9b	0.565104	0.0434525
ENSMUSG00000039168	death-associated protein [Source:MGI Symbol;Acc:MGI:1918190]	Dap	0.562405	0.0212713
ENSMUSG00000051853	ADP-ribosylation factor 3 [Source:MGI Symbol;Acc:MGI:99432]	Arf3	0.56126	0.0424598
ENSMUSG00000027506	tumor protein D52 [Source:MGI Symbol;Acc:MGI:107749]	Tpd52	0.556915	0.0442417
ENSMUSG00000027775	major facilitator superfamily domain containing 1 [Source:MGI Symbol;Acc:MGI:1914118]	Mfsd1	0.55333	0.0287409
ENSMUSG00000019254	protein phosphatase 1, regulatory subunit 12C [Source:MGI Symbol;Acc:MGI:1924258]	Ppp1r12c	0.547164	0.0435595
ENSMUSG00000067274	ribosomal protein, large, P0 [Source:MGI Symbol;Acc:MGI:1927636]	Rplp0	0.545555	0.0101681
ENSMUSG00000031447	lysosomal-associated membrane protein 1 [Source:MGI Symbol;Acc:MGI:96745]	Lamp1	0.542897	0.0205807
ENSMUSG00000033159	cyclin Pas1/PHO80 domain containing 1 [Source:MGI Symbol;Acc:MGI:1916421]	Cnppd1	0.542802	0.0468699
ENSMUSG00000004285	ATPase, H+ transporting, lysosomal V1 subunit F [Source:MGI Symbol;Acc:MGI:1913394]	Atp6v1f	0.541207	0.0174121
ENSMUSG00000008140	ER membrane protein complex subunit 10 [Source:MGI Symbol;Acc:MGI:1916933]	Emc10	0.538448	0.0241456
ENSMUSG00000056076	eukaryotic translation initiation factor 3, subunit B [Source:MGI Symbol;Acc:MGI:106478]	Eif3b	0.532233	0.0190769
ENSMUSG00000027602	microtubule-associated protein 1 light chain 3 alpha [Source:MGI Symbol;Acc:MGI:1915661]	Map1lc3a	0.530271	0.0283969
ENSMUSG00000025232	hexosaminidase A [Source:MGI Symbol;Acc:MGI:96073]	Hexa	0.530267	0.0201782
ENSMUSG00000029598	phospholipase B domain containing 2 [Source:MGI Symbol;Acc:MGI:1919022]	Plbd2	0.52831	0.0331215
ENSMUSG00000001525	tubulin, beta 5 class I [Source:MGI Symbol;Acc:MGI:107812]	Tubb5	0.526869	0.0452159
ENSMUSG00000017781	phosphatidylinositol transfer protein, alpha [Source:MGI Symbol;Acc:MGI:99887]	Pitpna	0.52191	0.00900719
ENSMUSG00000033161	ATPase, Na+/K+ transporting, alpha 1 polypeptide [Source:MGI Symbol;Acc:MGI:88105]	Atp1a1	0.52005	0.0114463
ENSMUSG00000037905	Bri3 binding protein [Source:MGI Symbol;Acc:MGI:1924059]	Bri3bp	0.518402	0.0275418
ENSMUSG00000000088	cytochrome c oxidase subunit 5A [Source:MGI Symbol;Acc:MGI:88474]	Cox5a	0.515037	0.024833
ENSMUSG00000058709	egl-9 family hypoxia-inducible factor 2 [Source:MGI Symbol;Acc:MGI:1932287]	Egln2	0.503686	0.0223872
ENSMUSG00000001418	glycosylated lysosomal membrane protein [Source:MGI Symbol;Acc:MGI:1913318]	Glmp	0.502269	0.025624
ENSMUSG00000058239	upstream transcription factor 2 [Source:MGI Symbol;Acc:MGI:99961]	Usf2	0.499809	0.0276022
ENSMUSG00000061360	PHD finger protein 5A [Source:MGI Symbol;Acc:MGI:2156864]	Phf5a	0.498214	0.0186275
ENSMUSG00000032353	transmembrane p24 trafficking protein 3 [Source:MGI Symbol;Acc:MGI:1913361]	Tmed3	0.493777	0.019203
ENSMUSG00000031818	cytochrome c oxidase subunit 4I1 [Source:MGI Symbol;Acc:MGI:88473]	Cox4i1	0.489731	0.0485583
ENSMUSG00000025647	shisa family member 5 [Source:MGI Symbol;Acc:MGI:1915044]	Shisa5	0.485004	0.0238929
ENSMUSG00000068039	t-complex protein 1 [Source:MGI Symbol;Acc:MGI:98535]	Tcp1	0.484858	0.0165896
ENSMUSG00000033444	sperm antigen with calponin homology and coiled-coil domains 1-like [Source:MGI Symbol;Acc:MGI:1921642]	Specc1l	0.467144	0.0467628
ENSMUSG00000026123	pleckstrin homology domain containing, family B (evectins) member 2 [Source:MGI Symbol;Acc:MGI:2385825]	Plekhb2	0.457806	0.0424598
ENSMUSG00000031622	transcriptional regulator, SIN3B (yeast) [Source:MGI Symbol;Acc:MGI:107158]	Sin3b	0.456012	0.0238929
ENSMUSG00000036646	mannosidase, alpha, class 1B, member 1 [Source:MGI Symbol;Acc:MGI:2684954]	Man1b1	0.439594	0.0476296
ENSMUSG00000032330	cytochrome c oxidase subunit 7A2 [Source:MGI Symbol;Acc:MGI:1316715]	Cox7a2	0.438041	0.045784
ENSMUSG00000040385	protein phosphatase 1 catalytic subunit alpha [Source:MGI Symbol;Acc:MGI:103016]	Ppp1ca	0.424027	0.0270852
ENSMUSG00000006519	cytochrome b-245, alpha polypeptide [Source:MGI Symbol;Acc:MGI:1316658]	Cyba	0.419424	0.0445346
ENSMUSG00000000605	chloride channel, voltage-sensitive 4 [Source:MGI Symbol;Acc:MGI:104571]	Clcn4	-0.357068	0.0485547
ENSMUSG00000028161	protein phosphatase 3, catalytic subunit, alpha isoform [Source:MGI Symbol;Acc:MGI:107164]	Ppp3ca	-0.394791	0.0195227
ENSMUSG00000016481	complement component (3b/4b) receptor 1-like [Source:MGI Symbol;Acc:MGI:88513]	Cr1l	-0.431026	0.0463537
ENSMUSG00000038280	osteopetrosis associated transmembrane protein 1 [Source:MGI Symbol;Acc:MGI:2655574]	Ostm1	-0.434474	0.025624
ENSMUSG00000064363	mitochondrially encoded NADH dehydrogenase 4 [Source:MGI Symbol;Acc:MGI:102498]	mt-Nd4	-0.449947	0.049298
ENSMUSG00000013663	phosphatase and tensin homolog [Source:MGI Symbol;Acc:MGI:109583]	Pten	-0.486751	0.0241456
ENSMUSG00000030016	zinc finger protein 638 [Source:MGI Symbol;Acc:MGI:1203484]	Zfp638	-0.515142	0.0488728
ENSMUSG00000030704	RAB6A, member RAS oncogene family [Source:MGI Symbol;Acc:MGI:894313]	Rab6a	-0.517115	0.0159378
ENSMUSG00000033411	CTD (carboxy-terminal domain, RNA polymerase II, polypeptide A) small phosphatase like 2 [Source:MGI Symbol;Acc:MGI:1196405]	Ctdspl2	-0.518581	0.0093717
ENSMUSG00000044098	rosbin, round spermatid basic protein 1 [Source:MGI Symbol;Acc:MGI:2444993]	Rsbn1	-0.524125	0.024833
ENSMUSG00000032580	RNA binding motif protein 5 [Source:MGI Symbol;Acc:MGI:1933204]	Rbm5	-0.532452	0.029937
ENSMUSG00000015755	TGF-beta activated kinase 1/MAP3K7 binding protein 2 [Source:MGI Symbol;Acc:MGI:1915902]	Tab2	-0.534628	0.00187574
ENSMUSG00000034297	mediator complex subunit 13 [Source:MGI Symbol;Acc:MGI:3029632]	Med13	-0.541841	0.0283969
ENSMUSG00000020522	microfibrillar-associated protein 3 [Source:MGI Symbol;Acc:MGI:1924068]	Mfap3	-0.542553	0.032471
ENSMUSG00000023026	disco interacting protein 2 homolog B [Source:MGI Symbol;Acc:MGI:2145977]	Dip2b	-0.557635	0.0238929
ENSMUSG00000050043	thioredoxin-related transmembrane protein 2 [Source:MGI Symbol;Acc:MGI:1914208]	Tmx2	-0.563847	0.043267
ENSMUSG00000060904	ADP-ribosylation factor-like 1 [Source:MGI Symbol;Acc:MGI:99436]	Arl1	-0.571478	0.0323003
ENSMUSG00000026657	FERM domain containing 4A [Source:MGI Symbol;Acc:MGI:1919850]	Frmd4a	-0.578462	0.0147719
ENSMUSG00000052917	SUMO1/sentrin specific peptidase 7 [Source:MGI Symbol;Acc:MGI:1913565]	Senp7	-0.583158	0.0431603
ENSMUSG00000035069	OMA1 zinc metallopeptidase [Source:MGI Symbol;Acc:MGI:1914263]	Oma1	-0.586888	0.0241456
ENSMUSG00000027695	phospholipase D1 [Source:MGI Symbol;Acc:MGI:109585]	Pld1	-0.592955	0.0367152
ENSMUSG00000032253	pleckstrin homology domain interacting protein [Source:MGI Symbol;Acc:MGI:1932404]	Phip	-0.593595	0.0241456
ENSMUSG00000020528	phosphoribosyl pyrophosphate synthetase-associated protein 2 [Source:MGI Symbol;Acc:MGI:2384838]	Prpsap2	-0.614526	0.0443528
ENSMUSG00000044950	PWWP domain containing 2A [Source:MGI Symbol;Acc:MGI:1918052]	Pwwp2a	-0.614822	0.011508
ENSMUSG00000032280	transducin-like enhancer of split 3 [Source:MGI Symbol;Acc:MGI:104634]	Tle3	-0.617195	0.0241456
ENSMUSG00000037940	inositol polyphosphate-4-phosphatase, type II [Source:MGI Symbol;Acc:MGI:2158925]	Inpp4b	-0.631524	0.0327839
ENSMUSG00000056069	OTU deubiquitinase with linear linkage specificity like [Source:MGI Symbol;Acc:MGI:2687281]	Otulinl	-0.632745	0.0354644
ENSMUSG00000037331	La ribonucleoprotein domain family, member 1 [Source:MGI Symbol;Acc:MGI:1890165]	Larp1	-0.64443	0.0132377
ENSMUSG00000026803	transcription termination factor, RNA polymerase I [Source:MGI Symbol;Acc:MGI:105044]	Ttf1	-0.645525	0.0415301
ENSMUSG00000004562	Rho guanine nucleotide exchange factor (GEF) 40 [Source:MGI Symbol;Acc:MGI:2685515]	Arhgef40	-0.646167	0.049298
ENSMUSG00000029119	mannosidase 2, alpha B2 [Source:MGI Symbol;Acc:MGI:1195262]	Man2b2	-0.646352	0.0466668
ENSMUSG00000069089	cyclin-dependent kinase 7 [Source:MGI Symbol;Acc:MGI:102956]	Cdk7	-0.64793	0.0464557
ENSMUSG00000020573	phosphatidylinositol-4,5-bisphosphate 3-kinase catalytic subunit gamma [Source:MGI Symbol;Acc:MGI:1353576]	Pik3cg	-0.650256	0.0174121
ENSMUSG00000052821	cysteinyl leukotriene receptor 1 [Source:MGI Symbol;Acc:MGI:1926218]	Cysltr1	-0.65908	0.011508
ENSMUSG00000027709	methylcrotonoyl-Coenzyme A carboxylase 1 (alpha) [Source:MGI Symbol;Acc:MGI:1919289]	Mccc1	-0.664735	0.034345
ENSMUSG00000031012	calcium/calmodulin-dependent serine protein kinase (MAGUK family) [Source:MGI Symbol;Acc:MGI:1309489]	Cask	-0.66497	0.0190769
ENSMUSG00000050493	family with sequence similarity 167, member B [Source:MGI Symbol;Acc:MGI:2668032]	Fam167b	-0.666845	0.0145693
ENSMUSG00000049659	aftiphilin [Source:MGI Symbol;Acc:MGI:1923012]	Aftph	-0.668163	0.00173409
ENSMUSG00000020580	Rho-associated coiled-coil containing protein kinase 2 [Source:MGI Symbol;Acc:MGI:107926]	Rock2	-0.68588	0.0275418
ENSMUSG00000054766	SET nuclear oncogene [Source:MGI Symbol;Acc:MGI:1860267]	Set	-0.686293	0.0177298
ENSMUSG00000030148	C-type lectin domain family 4, member a2 [Source:MGI Symbol;Acc:MGI:1349412]	Clec4a2	-0.689363	0.0323003
ENSMUSG00000057219	armadillo repeat containing 7 [Source:MGI Symbol;Acc:MGI:2679719]	Armc7	-0.690215	0.0452109
ENSMUSG00000028578	caspase activity and apoptosis inhibitor 1 [Source:MGI Symbol;Acc:MGI:1915020]	Caap1	-0.693769	0.0431603
ENSMUSG00000062203	G1 to S phase transition 1 [Source:MGI Symbol;Acc:MGI:1316728]	Gspt1	-0.704236	0.00173409
ENSMUSG00000027651	regulation of nuclear pre-mRNA domain containing 1B [Source:MGI Symbol;Acc:MGI:1917720]	Rprd1b	-0.710338	0.0241852
ENSMUSG00000036568	BRD4 interacting chromatin remodeling complex associated protein like [Source:MGI Symbol;Acc:MGI:2673855]	Bicral	-0.716895	0.0452159
ENSMUSG00000030516	tight junction protein 1 [Source:MGI Symbol;Acc:MGI:98759]	Tjp1	-0.716987	0.0275418
ENSMUSG00000040302	RNA binding motif protein 48 [Source:MGI Symbol;Acc:MGI:2442653]	Rbm48	-0.723297	0.0180255
ENSMUSG00000036214	zinc ribbon domain containing 1, antisense [Source:MGI Symbol;Acc:MGI:1923666]	Znrd1as	-0.72832	0.0423602
ENSMUSG00000064090	vaccinia related kinase 2 [Source:MGI Symbol;Acc:MGI:1917172]	Vrk2	-0.733461	0.0405826
ENSMUSG00000077323	U11 small nuclear RNA [Source:MGI Symbol;Acc:MGI:2148804]	Rnu11	-0.762582	0.0304905
ENSMUSG00000041012	CKLF-like MARVEL transmembrane domain containing 8 [Source:MGI Symbol;Acc:MGI:2447167]	Cmtm8	-0.765088	0.0306453
ENSMUSG00000027510	RNA binding motif protein 38 [Source:MGI Symbol;Acc:MGI:1889294]	Rbm38	-0.766149	0.0224429
ENSMUSG00000052085	dedicator of cytokinesis 8 [Source:MGI Symbol;Acc:MGI:1921396]	Dock8	-0.77762	0.0452159
ENSMUSG00000020952	Sec1 family domain containing 1 [Source:MGI Symbol;Acc:MGI:1924233]	Scfd1	-0.778119	0.0283969
ENSMUSG00000063047	zinc finger protein 780B [Source:MGI Symbol;Acc:MGI:2444764]	Zfp780b	-0.779237	0.0452018
ENSMUSG00000032265	terminal nucleotidyltransferase 5A [Source:MGI Symbol;Acc:MGI:2670964]	Tent5a	-0.786801	0.00661216
ENSMUSG00000037730	myoneurin [Source:MGI Symbol;Acc:MGI:1931415]	Mynn	-0.790104	0.0491836
ENSMUSG00000043881	kelch repeat and BTB (POZ) domain containing 7 [Source:MGI Symbol;Acc:MGI:2685141]	Kbtbd7	-0.793115	0.0201782
ENSMUSG00000033382	trafficking protein particle complex 8 [Source:MGI Symbol;Acc:MGI:2443008]	Trappc8	-0.795335	0.032295
ENSMUSG00000056999	insulin degrading enzyme [Source:MGI Symbol;Acc:MGI:96412]	Ide	-0.81225	0.0098277
ENSMUSG00000032202	RAB27A, member RAS oncogene family [Source:MGI Symbol;Acc:MGI:1861441]	Rab27a	-0.818627	0.0323003
ENSMUSG00000037683	armadillo repeat containing 3 [Source:MGI Symbol;Acc:MGI:1918132]	Armc3	-0.823156	0.0365185
ENSMUSG00000043336	filamin A interacting protein 1-like [Source:MGI Symbol;Acc:MGI:1925999]	Filip1l	-0.825611	0.0223872
ENSMUSG00000044066	centrosomal protein 68 [Source:MGI Symbol;Acc:MGI:2667663]	Cep68	-0.826434	0.00111739
ENSMUSG00000029723	TSC22 domain family, member 4 [Source:MGI Symbol;Acc:MGI:1926079]	Tsc22d4	-0.82898	0.00532151
ENSMUSG00000000326	catechol-O-methyltransferase [Source:MGI Symbol;Acc:MGI:88470]	Comt	-0.834852	0.000484496
ENSMUSG00000022263	triple functional domain (PTPRF interacting) [Source:MGI Symbol;Acc:MGI:1927230]	Trio	-0.837545	0.00944861
ENSMUSG00000038608	dedicator of cytokinesis 10 [Source:MGI Symbol;Acc:MGI:2146320]	Dock10	-0.849842	0.00372878
ENSMUSG00000035649	zinc finger, CCHC domain containing 7 [Source:MGI Symbol;Acc:MGI:2442912]	Zcchc7	-0.850163	0.0271754
ENSMUSG00000040565	B-TFIID TATA-box binding protein associated factor 1 [Source:MGI Symbol;Acc:MGI:2147538]	Btaf1	-0.853162	0.0367152
ENSMUSG00000032436	CKLF-like MARVEL transmembrane domain containing 7 [Source:MGI Symbol;Acc:MGI:2447166]	Cmtm7	-0.85696	0.0485583
ENSMUSG00000026384	protein tyrosine phosphatase, non-receptor type 4 [Source:MGI Symbol;Acc:MGI:1099792]	Ptpn4	-0.866575	0.0466668
ENSMUSG00000044792	iron-sulfur cluster assembly 1 [Source:MGI Symbol;Acc:MGI:1916296]	Isca1	-0.870142	0.0341463
ENSMUSG00000038235	F11 receptor [Source:MGI Symbol;Acc:MGI:1321398]	F11r	-0.877277	0.0464557
ENSMUSG00000063808	G patch domain containing 1 [Source:MGI Symbol;Acc:MGI:1914721]	Gpatch1	-0.878921	0.0241456
ENSMUSG00000002222	required for meiotic nuclear division 5 homolog A [Source:MGI Symbol;Acc:MGI:1915727]	Rmnd5a	-0.882256	0.0479963
ENSMUSG00000040586	OFD1, centriole and centriolar satellite protein [Source:MGI Symbol;Acc:MGI:1350328]	Ofd1	-0.884445	0.00722597
ENSMUSG00000096001	RIKEN cDNA 2610528A11 gene [Source:MGI Symbol;Acc:MGI:1917295]	2610528A11Rik	-0.886453	0.0193557
ENSMUSG00000000127	fer (fms/fps related) protein kinase [Source:MGI Symbol;Acc:MGI:105917]	Fer	-0.88799	0.0275418
ENSMUSG00000030127	COP9 signalosome subunit 7A [Source:MGI Symbol;Acc:MGI:1349400]	Cops7a	-0.894021	0.0366022
ENSMUSG00000048106	RIKEN cDNA 4632415L05 gene [Source:MGI Symbol;Acc:MGI:1918058]	4632415L05Rik	-0.900866	0.0323003
ENSMUSG00000002428	helicase-like transcription factor [Source:MGI Symbol;Acc:MGI:1196437]	Hltf	-0.910413	0.00123192
ENSMUSG00000055069	RAB39, member RAS oncogene family [Source:MGI Symbol;Acc:MGI:2442855]	Rab39	-0.912748	0.0415301
ENSMUSG00000026271	G protein-coupled receptor 35 [Source:MGI Symbol;Acc:MGI:1929509]	Gpr35	-0.913121	0.0426314
ENSMUSG00000038930	RCC1 domain containing 1 [Source:MGI Symbol;Acc:MGI:2444156]	Rccd1	-0.920686	0.0421892
ENSMUSG00000035133	Rho GTPase activating protein 5 [Source:MGI Symbol;Acc:MGI:1332637]	Arhgap5	-0.920959	0.0174121
ENSMUSG00000066551	high mobility group box 1 [Source:MGI Symbol;Acc:MGI:96113]	Hmgb1	-0.928816	0.0286636
ENSMUSG00000022820	NADH:ubiquinone oxidoreductase subunit B4 [Source:MGI Symbol;Acc:MGI:1915444]	Ndufb4	-0.931283	0.029937
ENSMUSG00000041471	shieldin complex subunit 2 [Source:MGI Symbol;Acc:MGI:1922948]	Shld2	-0.937747	0.019754
ENSMUSG00000025437	ubiquitin specific peptidase 33 [Source:MGI Symbol;Acc:MGI:2159711]	Usp33	-0.940532	0.00043625
ENSMUSG00000034863	anoctamin 8 [Source:MGI Symbol;Acc:MGI:2687327]	Ano8	-0.988389	0.0466668
ENSMUSG00000054619	methyltransferase like 7A1 [Source:MGI Symbol;Acc:MGI:1916523]	Mettl7a1	-0.996144	0.01317
ENSMUSG00000051671	cytochrome c oxidase assembly factor 6 [Source:MGI Symbol;Acc:MGI:1915142]	Coa6	-1.00454	0.027276
ENSMUSG00000073590	RIKEN cDNA 3222401L13 gene [Source:MGI Symbol;Acc:MGI:2444186]	3222401L13Rik	-1.01491	0.0241456
ENSMUSG00000043794	RIKEN cDNA D830025C05 gene [Source:MGI Symbol;Acc:MGI:3698180]	D830025C05Rik	-1.02313	0.0149014
ENSMUSG00000107195	RIKEN cDNA 4930589O11 gene [Source:MGI Symbol;Acc:MGI:1925464]	4930589O11Rik	-1.03576	0.027276
ENSMUSG00000003752	inositol 1,4,5-trisphosphate 3-kinase C [Source:MGI Symbol;Acc:MGI:2442554]	Itpkc	-1.04003	0.0222983
ENSMUSG00000020459	mitochondrial translational initiation factor 2 [Source:MGI Symbol;Acc:MGI:1924034]	Mtif2	-1.04168	0.0485583
ENSMUSG00000060244	Aly/REF export factor 2 [Source:MGI Symbol;Acc:MGI:1913144]	Alyref2	-1.04337	0.0466668
ENSMUSG00000072612	predicted gene 10382 [Source:MGI Symbol;Acc:MGI:3647829]	Gm10382	-1.05152	0.0464557
ENSMUSG00000003882	interleukin 7 receptor [Source:MGI Symbol;Acc:MGI:96562]	Il7r	-1.05966	0.00247427
ENSMUSG00000047454	gephyrin [Source:MGI Symbol;Acc:MGI:109602]	Gphn	-1.07963	0.0143492
ENSMUSG00000028990	leucine zipper and CTNNBIP1 domain containing [Source:MGI Symbol;Acc:MGI:1916401]	Lzic	-1.08809	0.0375902
ENSMUSG00000092593	predicted gene 20492 [Source:MGI Symbol;Acc:MGI:5141957]	Gm20492	-1.10424	0.0144717
ENSMUSG00000062510	NSL1, MIS12 kinetochore complex component [Source:MGI Symbol;Acc:MGI:2685830]	Nsl1	-1.10779	0.032662
ENSMUSG00000022528	hes family bHLH transcription factor 1 [Source:MGI Symbol;Acc:MGI:104853]	Hes1	-1.11365	0.00116873
ENSMUSG00000064340	mitochondrially encoded tRNA leucine 1 [Source:MGI Symbol;Acc:MGI:102482]	mt-Tl1	-1.12667	0.012054
ENSMUSG00000027593	hnRNP-associated with lethal yellow [Source:MGI Symbol;Acc:MGI:97850]	Raly	-1.1557	0.0201782
ENSMUSG00000049103	chemokine (C-C motif) receptor 2 [Source:MGI Symbol;Acc:MGI:106185]	Ccr2	-1.1697	0.0219005
ENSMUSG00000109245	predicted gene 44860 [Source:MGI Symbol;Acc:MGI:5753436]	Gm44860	-1.17584	0.0479963
ENSMUSG00000022849	Hspb associated protein 1 [Source:MGI Symbol;Acc:MGI:1913917]	Hspbap1	-1.18634	0.0479963
ENSMUSG00000109279	predicted gene 45220 [Source:MGI Symbol;Acc:MGI:5753796]	Gm45220	-1.1921	0.0183219
ENSMUSG00000074733	zinc finger protein 950 [Source:MGI Symbol;Acc:MGI:2652824]	Zfp950	-1.2161	0.0258486
ENSMUSG00000065037	RNA, 7SK, nuclear [Source:MGI Symbol;Acc:MGI:103186]	Rn7sk	-1.21716	0.0145474
ENSMUSG00000105199	predicted gene 43581 [Source:MGI Symbol;Acc:MGI:5663718]	Gm43581	-1.24291	0.00565563
ENSMUSG00000022311	CUB and Sushi multiple domains 3 [Source:MGI Symbol;Acc:MGI:2386403]	Csmd3	-1.24716	0.00726776
ENSMUSG00000021224	NUMB endocytic adaptor protein [Source:MGI Symbol;Acc:MGI:107423]	Numb	-1.25622	0.0323003
ENSMUSG00000084806	predicted gene 15232 [Source:MGI Symbol;Acc:MGI:3705117]	Gm15232	-1.26021	0.0174121
ENSMUSG00000038550	circadian associated repressor of transcription [Source:MGI Symbol;Acc:MGI:2684975]	Ciart	-1.2738	0.0230268
ENSMUSG00000095676	predicted gene, 25099 [Source:MGI Symbol;Acc:MGI:5454876]	Gm25099	-1.29034	0.0251503
ENSMUSG00000040016	prostaglandin E receptor 3 (subtype EP3) [Source:MGI Symbol;Acc:MGI:97795]	Ptger3	-1.29692	0.0479963
ENSMUSG00000047963	starch binding domain 1 [Source:MGI Symbol;Acc:MGI:1261768]	Stbd1	-1.32376	0.011508
ENSMUSG00000063320	RIKEN cDNA 1190007I07 gene [Source:MGI Symbol;Acc:MGI:3698433]	1190007I07Rik	-1.3307	0.0445346
ENSMUSG00000078700	RIKEN cDNA D030028A08 gene [Source:MGI Symbol;Acc:MGI:2441931]	D030028A08Rik	-1.33169	0.0276801
ENSMUSG00000027405	NOP56 ribonucleoprotein [Source:MGI Symbol;Acc:MGI:1914384]	Nop56	-1.33672	0.029685
ENSMUSG00000102719	predicted gene, 37760 [Source:MGI Symbol;Acc:MGI:5610988]	Gm37760	-1.35196	0.0375718
ENSMUSG00000102764	predicted gene, 37183 [Source:MGI Symbol;Acc:MGI:5610411]	Gm37183	-1.37014	0.0466668
ENSMUSG00000064372	mitochondrially encoded tRNA proline [Source:MGI Symbol;Acc:MGI:102478]	mt-Tp	-1.42215	0.0176002
ENSMUSG00000105388	ribosomal protein L36A, pseudogene 2 [Source:MGI Symbol;Acc:MGI:3780887]	Rpl36a-ps2	-1.42909	0.0452159
ENSMUSG00000034848	tetratricopeptide repeat domain 21B [Source:MGI Symbol;Acc:MGI:1920918]	Ttc21b	-1.46498	0.0434679
ENSMUSG00000102674	RIKEN cDNA 8030442B05 gene [Source:MGI Symbol;Acc:MGI:1924793]	8030442B05Rik	-1.48025	0.0276801
ENSMUSG00000103223	predicted gene, 37730 [Source:MGI Symbol;Acc:MGI:5610958]	Gm37730	-1.48678	0.0464557
ENSMUSG00000064945	RNA, Y3 small cytoplasmic (associated with Ro protein) [Source:MGI Symbol;Acc:MGI:107304]	Rny3	-1.52551	0.00043625
ENSMUSG00000075122	CD80 antigen [Source:MGI Symbol;Acc:MGI:101775]	Cd80	-1.58181	0.0282722
ENSMUSG00000087485	predicted gene 13383 [Source:MGI Symbol;Acc:MGI:3650825]	Gm13383	-1.61764	0.01317
ENSMUSG00000086493	predicted gene 12204 [Source:MGI Symbol;Acc:MGI:3650262]	Gm12204	-1.66906	0.0323003
ENSMUSG00000079056	Kv channel interacting protein 3, calsenilin [Source:MGI Symbol;Acc:MGI:1929258]	Kcnip3	-1.67579	0.0314366
ENSMUSG00000060036	ribosomal protein L3 [Source:MGI Symbol;Acc:MGI:1351605]	Rpl3	-1.76535	0.0181188
ENSMUSG00000101778	predicted gene 29488 [Source:MGI Symbol;Acc:MGI:5580194]	Gm29488	-1.80025	0.00902798
ENSMUSG00000102894	predicted gene, 37851 [Source:MGI Symbol;Acc:MGI:5611079]	Gm37851	-1.80065	0.0434525
ENSMUSG00000098943	U3B small nuclear RNA 1 [Source:MGI Symbol;Acc:MGI:97985]	Rnu3b1	-1.80177	0.0172763
ENSMUSG00000089828	predicted gene 16300 [Source:MGI Symbol;Acc:MGI:3826587]	Gm16300	-1.81654	0.00207439
ENSMUSG00000104550	predicted gene 43589 [Source:MGI Symbol;Acc:MGI:5663726]	Gm43589	-1.87694	0.0241456
ENSMUSG00000108238	predicted gene, 43984 [Source:MGI Symbol;Acc:MGI:5690376]	Gm43984	-1.91454	0.0341463
ENSMUSG00000083465	predicted gene 11652 [Source:MGI Symbol;Acc:MGI:3651204]	Gm11652	-2.0651	0.029685
ENSMUSG00000107690	predicted gene, 44044 [Source:MGI Symbol;Acc:MGI:5690436]	Gm44044	-2.06885	0.0103143
ENSMUSG00000024812	tight junction protein 2 [Source:MGI Symbol;Acc:MGI:1341872]	Tjp2	-2.09906	0.0030743
ENSMUSG00000090812	sterile alpha motif domain containing 15 [Source:MGI Symbol;Acc:MGI:2685109]	Samd15	-2.1269	0.0365185
ENSMUSG00000061100	resistin like alpha [Source:MGI Symbol;Acc:MGI:1888504]	Retnla	-2.13169	0.011508
ENSMUSG00000065808	predicted gene, 23037 [Source:MGI Symbol;Acc:MGI:5452814]	Gm23037	-2.19916	0.011508
ENSMUSG00000108095	predicted gene, 44067 [Source:MGI Symbol;Acc:MGI:5690459]	Gm44067	-2.29914	0.0145474
ENSMUSG00000090460	predicted gene, 17511 [Source:MGI Symbol;Acc:MGI:4937145]	Gm17511	-2.31652	0.0271754
ENSMUSG00000100320	predicted gene 29417 [Source:MGI Symbol;Acc:MGI:5580123]	Gm29417	-2.60144	0.0445346
ENSMUSG00000084628	predicted gene, 22613 [Source:MGI Symbol;Acc:MGI:5452390]	Gm22613	-2.64068	0.0396316
ENSMUSG00000102808	RIKEN cDNA 5430420F09 gene [Source:MGI Symbol;Acc:MGI:1921741]	5430420F09Rik	-2.65922	0.0117975
ENSMUSG00000030068	predicted gene 20696 [Source:MGI Symbol;Acc:MGI:5313143]	Gm20696	-2.67962	0.0424598
ENSMUSG00000102620	predicted gene, 37675 [Source:MGI Symbol;Acc:MGI:5610903]	Gm37675	-2.95563	0.025624
ENSMUSG00000106859	predicted gene 42737 [Source:MGI Symbol;Acc:MGI:5662874]	Gm42737	-3.00718	0.0276801
ENSMUSG00000095597	predicted pseudogene 6472 [Source:MGI Symbol;Acc:MGI:3648396]	Gm6472	-3.23011	0.0190769
ENSMUSG00000027315	serine protease inhibitor, Kunitz type 1 [Source:MGI Symbol;Acc:MGI:1338033]	Spint1	-3.51551	0.024833
ENSMUSG00000094344	predicted gene 11942 [Source:MGI Symbol;Acc:MGI:3650608]	Gm11942	-4.01486	0.00141978
