## Supplementary table_7 for "Microglial NF-κB drives tau spreading and toxicity in a mouse model of tauopathy"

### Sheet: Sheet1
Supplementary Table 7 The differentially expressed genes (FDR<0.05) in cortical tissues of ikbkb+/+;P301S+ mice (n=4) but not in ikbkb-/-;P301S+ mice (n=4), in comparison to ikbkb+/+ mice (n=4)
Gene_ID	log2FoldChange	FDR	GeneName	GeneDescription
ENSMUSG00000046718	0.65073	1.24e-05	Bst2	bone_marrow_stromal_cell_antigen_2
ENSMUSG00000041515	0.61324	6.22e-05	Irf8	interferon_regulatory_factor_8
ENSMUSG00000030342	0.60638	4.32e-05	Cd9	CD9_antigen
ENSMUSG00000062488	0.58928	0.00018647	I830012O16Rik	RIKEN_cDNA_I830012O16_gene
ENSMUSG00000021423	0.55287	0.0006831	Ly86	lymphocyte_antigen_86
ENSMUSG00000046879	0.5406	0.00069893	Irgm1	immunity-related_GTPase_family_M_member_1
ENSMUSG00000052160	0.53439	0.0010852	Pld4	phospholipase_D_family_member_4
ENSMUSG00000044811	0.53304	0.00069893	AF251705	cDNA_sequence_AF251705
ENSMUSG00000024300	0.52059	0.001163	Myo1f	myosin_IF
ENSMUSG00000024737	0.50595	0.00084228	Slc15a3	solute_carrier_family_15_member_3
ENSMUSG00000028859	0.50572	0.0018025	Csf3r	colony_stimulating_factor_3_receptor_(granulocyte)
ENSMUSG00000004266	0.50365	0.0022324	Ptpn6	protein_tyrosine_phosphatase_non-receptor_type_6
ENSMUSG00000033220	0.50202	0.0023012	Rac2	RAS-related_C3_botulinum_substrate_2
ENSMUSG00000021822	0.49715	0.0028314	Plau	plasminogen_activator_urokinase
ENSMUSG00000064215	0.49359	0.00039596	Ifi27	interferon_alpha-inducible_protein_27
ENSMUSG00000035692	0.49065	0.0010237	Isg15	ISG15_ubiquitin-like_modifier
ENSMUSG00000036908	0.4854	0.0036093	Unc93b1	unc-93_homolog_B1_(C._elegans)
ENSMUSG00000064267	0.48117	0.0017743	Hvcn1	hydrogen_voltage-gated_channel_1
ENSMUSG00000058715	0.4798	0.0049196	Fcer1g	Fc_receptor_IgE_high_affinity_I_gamma_polypeptide
ENSMUSG00000030107	0.47771	0.00084228	Usp18	ubiquitin_specific_peptidase_18
ENSMUSG00000059498	0.4748	0.0051584	Fcgr3	Fc_receptor_IgG_low_affinity_III
ENSMUSG00000034459	0.4683	0.0035755	Ifit1	interferon-induced_protein_with_tetratricopeptide_repeats_1
ENSMUSG00000030124	0.46577	0.0013095	Lag3	lymphocyte-activation_gene_3
ENSMUSG00000044468	0.46491	0.0039428	Fam46c	family_with_sequence_similarity_46_member_C
ENSMUSG00000040264	0.46254	0.0064627	Gbp5	guanylate_binding_protein_5
ENSMUSG00000006519	0.46157	0.0063078	Cyba	cytochrome_b-245_alpha_polypeptide
ENSMUSG00000040483	0.45648	0.0064355	Xaf1	XIAP_associated_factor_1
ENSMUSG00000001750	0.45526	0.0053326	Tcirg1	T_cell_immune_regulator_1_ATPase_H+_transporting_lysosomal_V0_protein_A3
ENSMUSG00000030793	0.45187	0.0064237	Pycard	PYD_and_CARD_domain_containing
ENSMUSG00000063234	0.45071	0.0027934	Gpr84	G_protein-coupled_receptor_84
ENSMUSG00000022500	0.44576	0.0010852	Litaf	LPS-induced_TN_factor
ENSMUSG00000028268	0.44531	0.0098691	Gbp3	guanylate_binding_protein_3
ENSMUSG00000007891	0.44528	0.010918	Ctsd	cathepsin_D
ENSMUSG00000034708	0.44393	0.0036067	Grn	granulin
ENSMUSG00000016256	0.44275	0.011658	Ctsz	cathepsin_Z
ENSMUSG00000036634	0.44184	0.00023512	Mag	myelin-associated_glycoprotein
ENSMUSG00000025498	0.4418	0.0057464	Irf7	interferon_regulatory_factor_7
ENSMUSG00000027995	0.44024	0.0015865	Tlr2	toll-like_receptor_2
ENSMUSG00000031385	0.43986	0.001163	Plxnb3	plexin_B3
ENSMUSG00000045087	0.43947	0.00058978	S1pr5	sphingosine-1-phosphate_receptor_5
ENSMUSG00000001025	0.43861	0.0051844	S100a6	S100_calcium_binding_protein_A6_(calcyclin)
ENSMUSG00000014599	0.43818	0.0049168	Csf1	colony_stimulating_factor_1_(macrophage)
ENSMUSG00000026656	0.43797	0.0057392	Fcgr2b	Fc_receptor_IgG_low_affinity_IIb
ENSMUSG00000024079	0.43608	0.012052	Eif2ak2	eukaryotic_translation_initiation_factor_2-alpha_kinase_2
ENSMUSG00000024397	0.43312	0.014371	Aif1	allograft_inflammatory_factor_1
ENSMUSG00000022901	0.4318	0.0097707	Cd86	CD86_antigen
ENSMUSG00000022831	0.4301	0.015123	Hcls1	hematopoietic_cell_specific_Lyn_substrate_1
ENSMUSG00000033880	0.4295	0.0056105	Lgals3bp	lectin_galactoside-binding_soluble_3_binding_protein
ENSMUSG00000091649	0.4285	0.00021499	Phf11b	PHD_finger_protein_11B
ENSMUSG00000056737	0.42681	0.0098647	Capg	capping_protein_(actin_filament)_gelsolin-like
ENSMUSG00000022090	0.42444	0.011389	Pdlim2	PDZ_and_LIM_domain_2
ENSMUSG00000038642	0.42434	0.012052	Ctss	cathepsin_S
ENSMUSG00000035413	0.42374	0.0061809	Tmem98	transmembrane_protein_98
ENSMUSG00000000732	0.42342	0.017093	Icosl	icos_ligand
ENSMUSG00000030798	0.42276	0.017697	Cd37	CD37_antigen
ENSMUSG00000030560	0.42223	0.017515	Ctsc	cathepsin_C
ENSMUSG00000023031	0.41988	0.018692	Cela1	chymotrypsin-like_elastase_family_member_1
ENSMUSG00000022912	0.41789	0.013526	Pros1	protein_S_(alpha)
ENSMUSG00000074896	0.41781	0.0097821	Ifit3	interferon-induced_protein_with_tetratricopeptide_repeats_3
ENSMUSG00000036896	0.41479	0.01369	C1qc	complement_component_1_q_subcomponent_C_chain
ENSMUSG00000026104	0.41233	0.011622	Stat1	signal_transducer_and_activator_of_transcription_1
ENSMUSG00000023992	0.41222	0.014437	Trem2	triggering_receptor_expressed_on_myeloid_cells_2
ENSMUSG00000015850	0.41213	0.017697	Adamtsl4	ADAMTS-like_4
ENSMUSG00000005107	0.4115	0.011938	Slc2a9	solute_carrier_family_2_(facilitated_glucose_transporter)_member_9
ENSMUSG00000034116	0.41071	0.022514	Vav1	vav_1_oncogene
ENSMUSG00000001123	0.41016	0.018518	Lgals9	lectin_galactose_binding_soluble_9
ENSMUSG00000001751	0.40996	0.0063078	Naglu	alpha-N-acetylglucosaminidase_(Sanfilippo_disease_IIIB)
ENSMUSG00000050854	0.40943	0.015123	Tmem125	transmembrane_protein_125
ENSMUSG00000023067	0.40874	0.012052	Cdkn1a	cyclin-dependent_kinase_inhibitor_1A_(P21)
ENSMUSG00000022323	0.40661	0.0035755	Hrsp12	heat-responsive_protein_12
ENSMUSG00000030047	0.40618	0.0063078	Arhgap25	Rho_GTPase_activating_protein_25
ENSMUSG00000039013	0.4054	0.0050307	Siglec5	sialic_acid_binding_Ig-like_lectin_F
ENSMUSG00000030341	0.40515	0.021589	Tnfrsf1a	tumor_necrosis_factor_receptor_superfamily_member_1a
ENSMUSG00000023249	0.40438	0.025403	Parp3	poly_(ADP-ribose)_polymerase_family_member_3
ENSMUSG00000049625	0.40339	0.025403	Tifab	TRAF-interacting_protein_with_forkhead-associated_domain_family_member_B
ENSMUSG00000042228	0.40238	0.014276	Lyn	Yamaguchi_sarcoma_viral_(v-yes-1)_oncogene_homolog
ENSMUSG00000030579	0.40009	0.014521	Tyrobp	TYRO_protein_tyrosine_kinase_binding_protein
ENSMUSG00000043008	0.39959	0.021722	Klhl6	kelch-like_6
ENSMUSG00000051439	0.39868	0.014	Cd14	CD14_antigen
ENSMUSG00000021998	0.39765	0.029482	Lcp1	lymphocyte_cytosolic_protein_1
ENSMUSG00000036570	0.39711	0.022245	Fxyd1	FXYD_domain-containing_ion_transport_regulator_1
ENSMUSG00000032556	0.39572	0.026248	Bfsp2	beaded_filament_structural_protein_2_phakinin
ENSMUSG00000026029	0.39559	0.029805	Casp8	caspase_8
ENSMUSG00000060802	0.39255	0.032271	B2m	beta-2_microglobulin
ENSMUSG00000026170	0.39088	0.032201	Cyp27a1	cytochrome_P450_family_27_subfamily_a_polypeptide_1
ENSMUSG00000034855	0.39047	0.00089903	Cxcl10	chemokine_(C-X-C_motif)_ligand_10
ENSMUSG00000018008	0.38974	0.032826	Cyth4	cytohesin_4
ENSMUSG00000036905	0.38955	0.018511	C1qb	complement_component_1_q_subcomponent_beta_polypeptide
ENSMUSG00000015947	0.38899	0.029304	Fcgr1	Fc_receptor_IgG_high_affinity_I
ENSMUSG00000025877	0.38778	0.023354	Hk3	hexokinase_3
ENSMUSG00000033355	0.38755	0.025403	Rtp4	receptor_transporter_protein_4
ENSMUSG00000009585	0.3874	0.033028	Apobec3	apolipoprotein_B_mRNA_editing_enzyme_catalytic_polypeptide_3
ENSMUSG00000032135	0.38668	0.0035755	Mcam	melanoma_cell_adhesion_molecule
ENSMUSG00000040751	0.3865	0.029482	Lat2	linker_for_activation_of_T_cells_family_member_2
ENSMUSG00000026519	0.38649	0.0022324	Tmem63a	transmembrane_protein_63a
ENSMUSG00000025534	0.3861	0.021159	Gusb	glucuronidase_beta
ENSMUSG00000025351	0.3846	0.022217	Cd63	CD63_antigen
ENSMUSG00000002111	0.38447	0.035402	Spi1	spleen_focus_forming_virus_(SFFV)_proviral_integration_oncogene
ENSMUSG00000050335	0.38363	0.0057464	Lgals3	lectin_galactose_binding_soluble_3
ENSMUSG00000033740	0.38286	0.019949	St18	suppression_of_tumorigenicity_18
ENSMUSG00000007041	0.3806	0.025071	Clic1	chloride_intracellular_channel_1
ENSMUSG00000086006	0.38016	0.025403	Gm13293	predicted_gene_13293
ENSMUSG00000050121	0.37952	0.018843	Opalin	oligodendrocytic_myelin_paranodal_and_inner_loop_protein
ENSMUSG00000081225	0.3773	0.042573	Cyp2j12	cytochrome_P450_family_2_subfamily_j_polypeptide_12
ENSMUSG00000020774	0.37672	0.011622	Aspa	aspartoacylase
ENSMUSG00000097415	0.37551	0.0057332	AU020206	expressed_sequence_AU020206
ENSMUSG00000032060	0.37497	0.022023	Cryab	crystallin_alpha_B
ENSMUSG00000044583	0.37445	0.041803	Tlr7	toll-like_receptor_7
ENSMUSG00000073680	0.37423	0.0026744	Tmem88b	transmembrane_protein_88B
ENSMUSG00000029622	0.37306	0.047245	Arpc1b	actin_related_protein_2/3_complex_subunit_1B
ENSMUSG00000003283	0.37097	0.039272	Hck	hemopoietic_cell_kinase
ENSMUSG00000018774	0.37038	0.020302	Cd68	CD68_antigen
ENSMUSG00000049130	0.36858	0.014832	C5ar1	complement_component_5a_receptor_1
ENSMUSG00000004894	0.36533	0.02355	Hapln2	hyaluronan_and_proteoglycan_link_protein_2
ENSMUSG00000020641	0.36524	0.043181	Rsad2	radical_S-adenosyl_methionine_domain_containing_2
ENSMUSG00000037686	0.36502	0.017697	Aspg	asparaginase_homolog_(S._cerevisiae)
ENSMUSG00000029484	0.36298	0.049699	Anxa3	annexin_A3
ENSMUSG00000041309	0.36289	0.032447	Nkx6-2	NK6_homeobox_2
ENSMUSG00000040613	0.36283	0.032201	Apobec1	apolipoprotein_B_mRNA_editing_enzyme_catalytic_polypeptide_1
ENSMUSG00000040997	0.36198	0.01369	Abhd4	abhydrolase_domain_containing_4
ENSMUSG00000025283	0.36161	0.013526	Sat1	spermidine/spermine_N1-acetyl_transferase_1
ENSMUSG00000021242	0.36028	0.0087227	Npc2	Niemann-Pick_type_C2
ENSMUSG00000022876	0.36007	0.039063	Samsn1	SAM_domain_SH3_domain_and_nuclear_localization_signals_1
ENSMUSG00000024621	0.35812	0.033028	Csf1r	colony_stimulating_factor_1_receptor
ENSMUSG00000026879	0.35702	0.011389	Gsn	gelsolin
ENSMUSG00000033192	0.35698	0.032826	Lpcat2	lysophosphatidylcholine_acyltransferase_2
ENSMUSG00000100147	0.35627	0.04672	RP24-131B6.1	RIKEN_cDNA_1700047M11_gene
ENSMUSG00000036887	0.35585	0.026314	C1qa	complement_component_1_q_subcomponent_alpha_polypeptide
ENSMUSG00000020432	0.35514	0.01369	Tcn2	transcobalamin_2
ENSMUSG00000006301	0.35219	0.011659	Tmbim1	transmembrane_BAX_inhibitor_motif_containing_1
ENSMUSG00000005142	0.35094	0.021438	Man2b1	mannosidase_2_alpha_B1
ENSMUSG00000021091	0.35043	0.012052	Serpina3n	serine_(or_cysteine)_peptidase_inhibitor_clade_A_member_3N
ENSMUSG00000017760	0.35011	0.0027948	Ctsa	cathepsin_A
ENSMUSG00000018102	0.34967	0.033177	Hist1h2bc	histone_cluster_1_H2bc
ENSMUSG00000071068	0.34821	0.0064237	Treml2	triggering_receptor_expressed_on_myeloid_cells-like_2
ENSMUSG00000046805	0.34761	0.041963	Mpeg1	macrophage_expressed_gene_1
ENSMUSG00000047797	0.34719	0.041803	Gjb1	gap_junction_protein_beta_1
ENSMUSG00000039911	0.34501	0.023231	Spsb1	splA/ryanodine_receptor_domain_and_SOCS_box_containing_1
ENSMUSG00000049521	0.34496	0.024892	Cdc42ep1	CDC42_effector_protein_(Rho_GTPase_binding)_1
ENSMUSG00000023341	0.34036	0.021511	Mx2	MX_dynamin-like_GTPase_2
ENSMUSG00000015340	0.33968	0.0056878	Cybb	cytochrome_b-245_beta_polypeptide
ENSMUSG00000035042	0.33922	0.0049574	Ccl5	chemokine_(C-C_motif)_ligand_5
ENSMUSG00000022037	0.33838	0.015123	Clu	clusterin
ENSMUSG00000040345	0.33831	0.035839	Arhgap9	Rho_GTPase_activating_protein_9
ENSMUSG00000030577	0.33737	0.0029098	Cd22	CD22_antigen
ENSMUSG00000037625	0.33729	0.035402	Cldn11	claudin_11
ENSMUSG00000000290	0.33722	0.042891	Itgb2	integrin_beta_2
ENSMUSG00000015568	0.33514	0.029243	Lpl	lipoprotein_lipase
ENSMUSG00000036098	0.33259	0.018692	Myrf	myelin_regulatory_factor
ENSMUSG00000048537	0.33201	0.011389	Phldb1	pleckstrin_homology-like_domain_family_B_member_1
ENSMUSG00000067212	0.33	0.045163	H2-T23	histocompatibility_2_T_region_locus_23
ENSMUSG00000018920	0.32911	0.044758	Cxcl16	chemokine_(C-X-C_motif)_ligand_16
ENSMUSG00000053931	0.32476	0.027792	Cnn3	calponin_3_acidic
ENSMUSG00000031775	0.32389	0.025967	Pllp	plasma_membrane_proteolipid
ENSMUSG00000035352	0.32271	0.021511	Ccl12	chemokine_(C-C_motif)_ligand_12
ENSMUSG00000035004	0.32261	0.032447	Igsf6	immunoglobulin_superfamily_member_6
ENSMUSG00000028459	0.31801	0.041439	Cd72	CD72_antigen
ENSMUSG00000041538	0.31793	0.042614	H2-Ob	histocompatibility_2_O_region_beta_locus
ENSMUSG00000024810	0.31634	0.017697	Il33	interleukin_33
ENSMUSG00000032854	0.31507	0.044857	Ugt8a	UDP_galactosyltransferase_8A
ENSMUSG00000006782	0.31462	0.023354	Cnp	2'3'-cyclic_nucleotide_3'_phosphodiesterase
ENSMUSG00000074457	0.31396	0.026248	S100a16	S100_calcium_binding_protein_A16
ENSMUSG00000042613	0.31378	0.042573	Pbxip1	pre_B_cell_leukemia_transcription_factor_interacting_protein_1
ENSMUSG00000062593	0.30816	0.0060617	Lilrb4	leukocyte_immunoglobulin-like_receptor_subfamily_B_member_4
ENSMUSG00000040528	0.3049	0.010918	Milr1	mast_cell_immunoglobulin_like_receptor_1
ENSMUSG00000039233	0.30298	0.0097207	Tbce	tubulin-specific_chaperone_E
ENSMUSG00000045502	0.30144	0.0024684	Hcar2	hydroxycarboxylic_acid_receptor_2
ENSMUSG00000025409	0.29966	0.015507	Mbd6	methyl-CpG_binding_domain_protein_6
ENSMUSG00000003534	0.29919	0.028004	Ddr1	discoidin_domain_receptor_family_member_1
ENSMUSG00000029371	0.29621	0.048067	Cxcl5	chemokine_(C-X-C_motif)_ligand_5
ENSMUSG00000018930	0.29566	0.0049168	Ccl4	chemokine_(C-C_motif)_ligand_4
ENSMUSG00000029723	0.29383	0.046295	Tsc22d4	TSC22_domain_family_member_4
ENSMUSG00000015714	0.29327	0.029805	Cers2	ceramide_synthase_2
ENSMUSG00000053175	0.29199	0.047245	Bcl3	B_cell_leukemia/lymphoma_3
ENSMUSG00000046321	0.28981	0.033765	Hs3st2	heparan_sulfate_(glucosamine)_3-O-sulfotransferase_2
ENSMUSG00000039682	0.28918	0.014832	Lap3	leucine_aminopeptidase_3
ENSMUSG00000028037	0.28891	0.027231	Ifi44	interferon-induced_protein_44
ENSMUSG00000032220	0.28845	0.014521	Myo1e	myosin_IE
ENSMUSG00000073418	0.28796	0.021589	C4b	complement_component_4B_(Chido_blood_group)
ENSMUSG00000011148	0.2869	0.045023	Adssl1	adenylosuccinate_synthetase_like_1
ENSMUSG00000026956	0.27669	0.047257	Uap1l1	UDP-N-acteylglucosamine_pyrophosphorylase_1-like_1
ENSMUSG00000007594	0.27366	0.037358	Hapln4	hyaluronan_and_proteoglycan_link_protein_4
ENSMUSG00000020099	0.27315	0.033177	Unc5b	unc-5_homolog_B_(C._elegans)
ENSMUSG00000021477	0.27224	0.039272	Ctsl	cathepsin_L
ENSMUSG00000021939	0.27067	0.0087227	Ctsb	cathepsin_B
ENSMUSG00000038695	0.26044	0.046909	Josd2	Josephin_domain_containing_2
ENSMUSG00000044827	0.26008	0.047306	Tlr1	toll-like_receptor_1
ENSMUSG00000026285	0.25689	0.015123	Pdcd1	programmed_cell_death_1
ENSMUSG00000021190	0.25668	0.035839	Lgmn	legumain
ENSMUSG00000000682	0.25468	0.033435	Cd52	CD52_antigen
ENSMUSG00000024597	0.24373	0.033187	Slc12a2	solute_carrier_family_12_member_2
ENSMUSG00000000594	0.24159	0.016645	Gm2a	GM2_ganglioside_activator_protein
ENSMUSG00000035314	0.24124	0.049203	Gdpd5	glycerophosphodiester_phosphodiesterase_domain_containing_5
ENSMUSG00000068129	0.2335	0.015123	Cst7	cystatin_F_(leukocystatin)
ENSMUSG00000028328	0.22795	0.039336	Tmod1	tropomodulin_1
ENSMUSG00000073489	0.22201	0.04843	Ifi204	interferon_activated_gene_204
ENSMUSG00000073490	0.22069	0.027763	AI607873	expressed_sequence_AI607873
ENSMUSG00000030789	0.21624	0.023458	Itgax	integrin_alpha_X
ENSMUSG00000006800	0.20941	0.02947	Sulf2	sulfatase_2
ENSMUSG00000022218	0.20553	0.041963	Tgm1	transglutaminase_1_K_polypeptide
ENSMUSG00000079293	0.20495	0.029304	Clec7a	C-type_lectin_domain_family_7_member_a
ENSMUSG00000032181	0.20442	0.041963	Scg3	secretogranin_III
ENSMUSG00000049907	0.1944	0.02716	Rasl11b	RAS-like_family_11_member_B
ENSMUSG00000020315	-0.13672	0.046819	Sptbn1	spectrin_beta_non-erythrocytic_1
ENSMUSG00000018474	-0.18849	0.032201	Chd3	chromodomain_helicase_DNA_binding_protein_3
ENSMUSG00000040407	-0.19225	0.033479	Akap9	A_kinase_(PRKA)_anchor_protein_(yotiao)_9
ENSMUSG00000037905	-0.20341	0.019379	Bri3bp	Bri3_binding_protein
ENSMUSG00000032120	-0.20515	0.043259	C2cd2l	C2_calcium-dependent_domain_containing_2-like
ENSMUSG00000047181	-0.2157	0.03565	Samd14	sterile_alpha_motif_domain_containing_14
ENSMUSG00000002028	-0.2184	0.032201	Kmt2a	lysine_(K)-specific_methyltransferase_2A
ENSMUSG00000045482	-0.21981	0.0054302	Trrap	transformation/transcription_domain-associated_protein
ENSMUSG00000001300	-0.22192	0.034518	Efnb2	ephrin_B2
ENSMUSG00000020721	-0.22899	0.040533	Helz	helicase_with_zinc_finger_domain
ENSMUSG00000027499	-0.23071	0.024318	Pkia	protein_kinase_inhibitor_alpha
ENSMUSG00000061578	-0.23473	0.013866	Ksr2	kinase_suppressor_of_ras_2
ENSMUSG00000069072	-0.23572	0.012052	Slc7a14	solute_carrier_family_7_(cationic_amino_acid_transporter_y+_system)_member_14
ENSMUSG00000060206	-0.2363	0.033413	Zfp462	zinc_finger_protein_462
ENSMUSG00000019966	-0.23745	0.033329	Kitl	kit_ligand
ENSMUSG00000022389	-0.23822	0.023458	Tef	thyrotroph_embryonic_factor
ENSMUSG00000036698	-0.2419	0.011938	Ago2	argonaute_RISC_catalytic_subunit_2
ENSMUSG00000048232	-0.24227	0.033347	Fbxo10	F-box_protein_10
ENSMUSG00000053141	-0.24597	0.021511	Ptprt	protein_tyrosine_phosphatase_receptor_type_T
ENSMUSG00000048814	-0.2503	0.024318	Lonrf2	LON_peptidase_N-terminal_domain_and_ring_finger_2
ENSMUSG00000079481	-0.25454	0.023354	Nhsl2	NHS-like_2
ENSMUSG00000020601	-0.2556	0.0088102	Trib2	tribbles_homolog_2_(Drosophila)
ENSMUSG00000034413	-0.25884	0.044909	Neurl1b	neuralized_homolog_1b_(Drosophila)
ENSMUSG00000058006	-0.26176	0.044283	Mdn1	midasin_homolog_(yeast)
ENSMUSG00000021244	-0.26301	0.0013566	Ylpm1	YLP_motif_containing_1
ENSMUSG00000051331	-0.26574	0.015683	Cacna1c	calcium_channel_voltage-dependent_L_type_alpha_1C_subunit
ENSMUSG00000028634	-0.26823	0.0043647	Hivep3	human_immunodeficiency_virus_type_I_enhancer_binding_protein_3
ENSMUSG00000043165	-0.27215	0.047879	Lor	loricrin
ENSMUSG00000019828	-0.27322	0.014521	Grm1	glutamate_receptor_metabotropic_1
ENSMUSG00000004110	-0.27361	0.033329	Cacna1e	calcium_channel_voltage-dependent_R_type_alpha_1E_subunit
ENSMUSG00000029361	-0.27428	0.029215	Nos1	nitric_oxide_synthase_1_neuronal
ENSMUSG00000011427	-0.27473	0.039063	Zfp790	zinc_finger_protein_790
ENSMUSG00000041771	-0.28173	0.047306	Slc24a4	solute_carrier_family_24_(sodium/potassium/calcium_exchanger)_member_4
ENSMUSG00000028434	-0.28178	0.022023	Epb4.1l4b	erythrocyte_protein_band_4.1-like_4b
ENSMUSG00000034486	-0.28181	0.041803	Gbx2	gastrulation_brain_homeobox_2
ENSMUSG00000025427	-0.28353	0.035925	Rnf165	ring_finger_protein_165
ENSMUSG00000035566	-0.28413	0.045415	Pcdh17	protocadherin_17
ENSMUSG00000038132	-0.28479	0.017697	Rbm24	RNA_binding_motif_protein_24
ENSMUSG00000040183	-0.28874	0.01369	Ankrd6	ankyrin_repeat_domain_6
ENSMUSG00000019986	-0.29297	0.015507	Ahi1	Abelson_helper_integration_site_1
ENSMUSG00000056427	-0.29453	0.031148	Slit3	slit_homolog_3_(Drosophila)
ENSMUSG00000025128	-0.29633	0.024879	Bhlhe22	basic_helix-loop-helix_family_member_e22
ENSMUSG00000046269	-0.29864	0.025403	Usp27x	ubiquitin_specific_peptidase_27_X_chromosome
ENSMUSG00000063760	-0.29882	0.044882	Rnf217	ring_finger_protein_217
ENSMUSG00000043463	-0.30309	0.040494	Rab9b	RAB9B_member_RAS_oncogene_family
ENSMUSG00000000794	-0.30672	0.023332	Kcnn3	potassium_intermediate/small_conductance_calcium-activated_channel_subfamily_N_member_3
ENSMUSG00000031837	-0.30807	0.044283	Necab2	N-terminal_EF-hand_calcium_binding_protein_2
ENSMUSG00000028527	-0.30815	0.008617	Ak4	adenylate_kinase_4
ENSMUSG00000002489	-0.31141	0.0049574	Tiam1	T_cell_lymphoma_invasion_and_metastasis_1
ENSMUSG00000020701	-0.31734	0.041065	Tmem132e	transmembrane_protein_132E
ENSMUSG00000021708	-0.31879	0.015507	Rasgrf2	RAS_protein-specific_guanine_nucleotide-releasing_factor_2
ENSMUSG00000019066	-0.31922	0.02436	Rab3d	RAB3D_member_RAS_oncogene_family
ENSMUSG00000047945	-0.32499	0.017969	Marcksl1	MARCKS-like_1
ENSMUSG00000034774	-0.32716	0.035451	Dsg1c	desmoglein_1_gamma
ENSMUSG00000036206	-0.32974	0.0036067	Sh3bp4	SH3-domain_binding_protein_4
ENSMUSG00000090546	-0.3313	0.049447	Cdr1	cerebellar_degeneration_related_antigen_1
ENSMUSG00000046607	-0.33794	0.024318	Hrk	harakiri_BCL2_interacting_protein_(contains_only_BH3_domain)
ENSMUSG00000019929	-0.34405	0.046366	Dcn	decorin
ENSMUSG00000051323	-0.34427	0.015507	Pcdh19	protocadherin_19
ENSMUSG00000017692	-0.34691	0.011389	Rhbdl3	rhomboid_veinlet-like_3_(Drosophila)
ENSMUSG00000037892	-0.34887	0.041803	Pcdh18	protocadherin_18
ENSMUSG00000031355	-0.35158	0.04703	Arhgap6	Rho_GTPase_activating_protein_6
ENSMUSG00000034098	-0.35313	0.021722	Fstl5	follistatin-like_5
ENSMUSG00000062151	-0.35331	0.045415	Unc13c	unc-13_homolog_C_(C._elegans)
ENSMUSG00000091002	-0.35613	0.029286	Tcerg1l	transcription_elongation_regulator_1-like
ENSMUSG00000062760	-0.36357	0.0017743	1810041L15Rik	RIKEN_cDNA_1810041L15_gene
ENSMUSG00000027520	-0.36712	0.01369	Zdbf2	zinc_finger_DBF-type_containing_2
ENSMUSG00000022836	-0.36827	0.0053954	Mylk	myosin_light_polypeptide_kinase
ENSMUSG00000058420	-0.37125	0.02436	Syt17	synaptotagmin_XVII
ENSMUSG00000036422	-0.37268	0.0049196	Pcdh8	protocadherin_8
ENSMUSG00000025885	-0.37479	0.014301	Myo5b	myosin_VB
ENSMUSG00000074575	-0.38059	0.024318	Kcng1	potassium_voltage-gated_channel_subfamily_G_member_1
ENSMUSG00000062372	-0.38126	0.029238	Otof	otoferlin
ENSMUSG00000059921	-0.38203	0.0060543	Unc5c	unc-5_homolog_C_(C._elegans)
ENSMUSG00000055540	-0.38366	0.026771	Epha6	Eph_receptor_A6
ENSMUSG00000040929	-0.39043	0.011658	Rfx3	regulatory_factor_X_3_(influences_HLA_class_II_expression)
ENSMUSG00000028602	-0.39731	0.024318	Tnfrsf8	tumor_necrosis_factor_receptor_superfamily_member_8
ENSMUSG00000029123	-0.4006	0.027837	Stk32b	serine/threonine_kinase_32B
ENSMUSG00000055866	-0.41085	0.0056878	Per2	period_circadian_clock_2
ENSMUSG00000028004	-0.44754	0.0050307	Npy2r	neuropeptide_Y_receptor_Y2
ENSMUSG00000021032	-0.49236	0.0029408	Ngb	neuroglobin
ENSMUSG00000026604	-0.53804	0.00039596	Ptpn14	protein_tyrosine_phosphatase_non-receptor_type_14
ENSMUSG00000032511	-0.6899	5.07e-07	Scn5a	sodium_channel_voltage-gated_type_V_alpha
